# Automated eDNA and eRNA Profiling for Biodiversity Monitoring in Marine and Freshwater Ecosystems

**DOI:** 10.1101/2025.10.30.685529

**Authors:** Robert G. Beiko, Jennifer Tolman, Soma Sardar Barawi, Mohamed Fares, Sneha Surya Narayana Murthy, Tom Knox, Connor M. Mackie, Iain Grundke, Nicholas W. Jeffery, Ryan R. E. Stanley, Vincent Sieben, Julie LaRoche

## Abstract

Automated sampling enables the collection and analysis of eDNA from regions that are limited by site access, sampling times, and operator safety. eDNA sampling devices must be rigorously tested against existing technologies to demonstrate fitness across different operational settings and sample quality. The Dartmouth Ocean Technologies, Inc. (DOT) automated eDNA sampler preserves samples and can be deployed at a range of temperatures and depths. The DOT sampler has previously been tested in marine environments for up to three months, with validation against manual protocols.

In this study we tested the DOT sampler in four water bodies in Nova Scotia, Canada, with an expanded set of genetic analyses. We successfully profiled prokaryotes, eukaryotes, and fish using the 16S, 18S, and 12S ribosomal RNA genes respectively, in a brackish pond, a freshwater lake, and two marine harbours. eDNA samples collected by the DOT sampler were statistically concordant with manual Niskin-bottle samples in a range of aqueous habitats. We detected taxonomic groups consistent with the salinity level of each sampled habitat, including invasive species such as smallmouth bass and chain pickerel in the freshwater lake. One marine harbour was sampled at pre-defined time intervals in the days following a significant rainfall event during which site access was limited. We detected ten times as many probable fecal-associated bacteria by proportion at this site relative to the other marine harbour. Onboard preservation of samples in RNAlater allowed the identification of groups with different levels of metabolic activity, and shotgun metagenomic analysis identified key metabolic pathways and a small number of sequences with homology to known antimicrobial-resistance genes.
