## Supplemental Table for "Automated eDNA and eRNA Profiling for Biodiversity Monitoring in Marine and Freshwater Ecosystems"

### Sheet: Sheet1
	Sample Name	Method	Sample start time	Preservation time	Volume (mL)	[DNA] ng/uL	A260/280	A260/230	16S DNA Reads	16S cDNA Reads	18S DNA Reads	18S cDNA Reads	COI DNA Reads	12S DNA Reads	MG Reads
Sheep's Head Pond SHP Tantallon, NS 44°39'58.0"N 63°54'02.3"W July 17, 2023	SHP-1-DOT	DOT	09:32:00	09:43:00	27	27.4	1.78	1.48	8698		179		5029	63387
	SHP-2-DOT	DOT	10:32:00	10:44:00	51	23.1	1.86	0.64	34313	93332	39910	118160
	SHP-3-DOT	DOT	11:32:00	11:44:00	33	18	1.84	2.03	13453		12495
	SHP-4-DOT	DOT	12:32:00	12:41:00	27	21.2	1.62	1.88	21598		4873
	SHP-5-DOT	DOT	13:32:00	13:45:00	45	19	1.71	2.16	19973		3466		8366	61237
	SHP-6-DOT	DOT	14:32:00	14:42:00	39	15.8	2	2.31	17275		9118
	SHP-7-DOT	DOT	15:32:00	15:44:00	54	8.1	2.19	0.52	36305	103447	27390	119807
	SHP-1-NIS	Niskin	09:30:00	10:00:00	42	29.4	1.55	0.7	14255		2138
	SHP-2-NIS	Niskin	10:30:00	10:45:00	50	17.9	1.76	0.56	26773	84185	28095	113134
	SHP-3-NIS	Niskin	11:43:00	11:55:00	43	15.8	1.63	0.59	11718		11381
	SHP-4-NIS	Niskin	12:35:00	12:47:00	39	18.8	1.7	0.92	1		0
	SHP-5-NIS	Niskin	14:40:00	14:48:00	35	13.5	1.78	1.21	1		9689
	SHP-6-NIS	Niskin	13:43:00	~13:50	42	13.2	1.95	0.68	6132		8964
	SHP-7-NIS	Niskin	15:34:00	15:43:00	43	5.3	2.91	0.4	32352	101011	32339	119403
ABCO Dock Lunenburg, NS Lun 44°22'31.4"N 64°19'01.3"W July 19, 2023	Lun-1-DOT	DOT	09:32:00	09:45:00	125	23.7	1.69	1.96	25389		11293		5532	70281
	Lun-2-DOT	DOT	10:17:00	10:28:00	125	13.6	1.8	4.68	21944		12334
	Lun-3-DOT	DOT	11:02:00	11:17:00	123	31.3	1.75	2.1	22824		9696
	Lun-4-DOT	DOT	11:47:00	12:02:00	120	14.6	2.22	0.21	41685	79337	33415	78848
	Lun-5-DOT	DOT	12:32:00	12:44:00	84	39.2	1.77	2.45	26884		11790
	Lun-6-DOT	DOT	13:17:00	13:27:00	69	42.1	1.85	2.58	23519		5789
	Lun-7-DOT	DOT	14:02:00	14:15:00	96	29	1.91	4.25	33706		4910
	Lun-8-DOT	DOT	14:47:00	14:57:00	72	31.4	1.99	3.89	17832		30589		4927	79258
	Lun-9-DOT	DOT	15:32:00	15:43:00	78	13.2	2.28	0.03	37522	71379	35630	46355
	Lun-1-NIS	Niskin	09:39:00	09:58:00	30	111.9	1.87	2.32	34837		8865
	Lun-2-NIS	Niskin	10:18:00	10:26:00	40	39.7	1.79	2.66	25919		12398
	Lun-3-NIS	Niskin	11:12:00	11:18:00	20	36.2	2.01	2.89	32142		37540
	Lun-4-NIS	Niskin	11:57:00	12:06:00	19	8	2.88	0.12	35429	13581	37634	44050
	Lun-5-NIS	Niskin	12:35:00	12:40:00	28	38	1.78	2.45	28578		22580
	Lun-6-NIS	Niskin	13:33:00	13:39:00	26	30	1.99	1.2	16139		23225
	Lun-7-NIS	Niskin	14:20:00	14:25:00	30	29	1.84	1.23	35428		17222
	Lun-8-NIS	Niskin	14:57:00	15:03:00	28	24.4	1.94	1.2	21418		21344
	Lun-9-NIS	Niskin	15:41:00	15:49:00	31	4.4	2.86	0.03	21274	18502	34816	43868
Grand Lake GL Oakfield, NS 44°54'18.9"N 63°35'55.3"W July 21, 2023	GL-1-DOT	DOT	09:47:00	09:57:00	30	10.1	1.52	4.42	4166		5439		13492	79331
	GL-2-DOT	DOT	10:32:00	10:38:00	39	12.1	1.5	2.17	5358		2620
	GL-3-DOT	DOT	11:17:00	11:23:00	42	5.8	1.82	0.68	2827		6435
	GL-4-DOT	DOT	12:02:00	12:08:00	39	12.1	1.6	1.94	6273		5658
	GL-5-DOT	DOT	12:47:00	12:54:00	45	4	5.99	0.01	10510	84112	7235	119537
	GL-6-DOT	DOT	13:32:00	13:39:00	48	9.4	1.88	4.87	188		5482
	GL-7-DOT	DOT	14:17:00	14:23:00	39	12.8	1.47	2.02	4532		2911
	GL-8-DOT	DOT	15:02:00	15:08:00	42	5.4	4.84	0.01	13027	74091	12483	107014
	GL-9-DOT	DOT	15:47:00	15:53:00	42	7.7	1.51	4.49	4603		1495		15814	82018
	GL-1-NIS	Niskin	09:50:00	10:03:00	52	4.8	1.41	0.64	4578		322
	GL-2-NIS	Niskin	10:33:00	10:40:00	63	8.4	1.57	0.51	56188		26372
	GL-3-NIS	Niskin	11:23:00	11:30:00	50	6.5	1.78	-5.99	16369		8778
	GL-4-NIS	Niskin	12:07:00	~12:11	52	6.8	1.59	0.96	58019		25225
	GL-5-NIS	Niskin	13:13:00	13:17:00	43	3.4	2.66	0.02	11163	92666	5780	79018
	GL-6-NIS	Niskin	13:46:00	13:51:00	50	2	2.84	-0.74	4270		5456
	GL-7-NIS	Niskin	14:30:00	14:38:00	55	2.9	2.99	0.29	6985		5479
	GL-8-NIS	Niskin	15:21:00	15:29:00	53	5.6	2.92	0.02	20085	95373	11833	95019
	GL-9-NIS	Niskin	15:57:00	16:02:00	50	5.2	2.25	0.84	4985		10005
COVE Jetty CJ Dartmouth, NS 44°39'38.7"N 63°33'29.4"W July 22-24, 2023	CJ-1-DOT	DOT	17:27:00	17:41:00	125	21.1	2.17	0.05	44065	75370	58755	121905			14694509
	CJ-2-DOT	DOT	20:02:00	20:15:00	96	39.6	1.84	2.39	14113		41949		4047	80441	14968251
	CJ-3-DOT	DOT	00:02:00	00:12:00	57	20.4	1.71	1.77	7688		15147				15362084
	CJ-4-DOT	DOT	04:02:00	04:19:00	125	24.1	1.96	3.66	23424		43986				15863813
	CJ-5-DOT	DOT	08:02:00	08:12:00	125	15.6	1.91	12.8	6635		35532				21703405
	CJ-6-DOT	DOT	12:02:00	12:11:00	125	12.1	1.76	1.18	18530		32185				16692714
	CJ-7-DOT	DOT	16:02:00	16:13:00	84	16.2	2.49	0.02	50705	87261	62740	138934			16655421
	CJ-8-DOT	DOT	20:02:00	20:16:00	111	45.4	1.76	1.96	18208		20513				15297148
	CJ-9-DOT	DOT	00:02:00	00:15:00	125	44	1.73	1.94	9227		29544		7906	66223	18890813
